# Making Moral Decisions With Artificial Agents As Advisors. An *f*NIRS Study

**DOI:** 10.1101/2024.03.05.583335

**Authors:** Eve Florianne Fabre, Damien Mouratille, Vincent Bonnemains, Grazia Pia Palmiotti, Mickael Causse

**Author notes:** Correspondence should be addressed to Eve F. Fabre. Author Note The present research was funded by a postdoctoral grant awarded by the AXA research fund to Eve F. Fabre. We would like to thank Pr. Frédéric Dehais and Dr. Sébastien Scanella for their help with the *f*NIRS device.

## Abstract

Artificial Intelligence (AI) is on the verge of impacting every domain of our lives. It is increasingly being used as an advisor to assist in making decisions. The present study aimed at investigating the influence of moral arguments provided by AI-advisors (i.e., decision aid tool) on human moral decision-making and the associated neural correlates. Participants were presented with sacrificial moral dilemmas and had to make moral decisions either by themselves (i.e., baseline run) or with AI-advisors that provided utilitarian or deontological arguments (i.e., AI-advised run), while their brain activity was measured using an *f*NIRS device. Overall, AI-advisors significantly influenced participants. Longer response times and a decrease in right dorsolateral prefrontal cortex activity were observed in response to deontological arguments than to utilitarian arguments. Being provided with deontological arguments by machines appears to have led to a decreased appraisal of the affective response to the dilemmas. This resulted in a reduced level of utilitarianism, supposedly in an attempt to avoid behaving in a less cold-blooded way than machines and preserve their (self-)image. Taken together, these results suggest that motivational power can led to a voluntary up- and down- regulation of affective processes along moral decision-making.
