## Supplementary material for "Making Moral Decisions With Artificial Agents As Advisors. An *f*NIRS Study": TableS1

### Sheet: Feuil1 (4)
	Deontological Dilemmas			Engligh Translation of the Dilemmas		Arguments Presented in the Second Part of the Experiment		English Translation of the Arguments
	Organ Transplant Dilemma (Greene et al., 2001)	Vous êtes médecin et cinq de vos patients sont sur le point de mourir du fait de la défaillance d’un de leurs organes. La seule façon de les sauver serait de prélever les organes d’un individu sain et de les greffer à vos patients. Cela provoquerait la mort de l’individu sain. Que décidez-vous ? Choix Deontologique. Ne rien faire. Choix Conséquentialiste. Transplanter les organes.		You are a doctor and five of your patients are about to die because of different organ failures. The only way to save them would be to collect the organs from a healthy person to transplant them to your patients. This will cause the death of the healthy person. What do you decide? Deontological choice. Do nothing. Consequentialist choice. Transplant the organs.		Argument déontologique. Il faut sauver le plus de personnes possible.		Deontological argument. The highest number of people shall be saved.
						Argument conséquentialiste. Il est inacceptable d'utiliser une personne comme un simple moyen.		Consequentialist argument. It is unacceptable to use a person as a simple means.
	Ethnic Conflict Dilemma	Vous êtes juge d’une commune composée de deux ethnies: l’ethnie A et l’ethnie B. Vous n’appartenez à aucune des deux ethnies. Durant la nuit, une bagarre éclate et un membre de l’ethnie B tue un membre de l’ethnie A. Le lendemain, aucun membre de l’ethnie B n’accepte de dénoncer le coupable. L’ethnie A menace de les attaquer sauf si vous condamnez à mort le meurtrier. Le coupable étant inconnu, l…		You are a juge in a village, in which two ethnical groups live: ethnical group A and ethnical group B. You do not belong to any of the two groups. One night, a fight breaks and one member of ethnical group B kills a member of ethnical group A. The day after, no member of ethnical group B aggrees to denounce the culprit. Ethnical group A threatens to attack ethnical group B, unless you comdamn the…		Argument déontologique. Il est injuste de condamner à mort une personne sans preuve.		Deontological argument. It is unfair to sentence someone to death without proof.
						Argument conséquentialiste. Il faut sauver le plus de personnes possible.		Consequentialist argument. The highest number of people shall be saved.
	Corinne's Choice Dilemma (inspired at the story of French cartoonist Corinne Rey during Charlie Hebdo attacks)	Vous revenez de l’école maternelle avec votre fils quand vous êtes confrontés à deux terroristes armés. Ces derniers menacent de tirer sur votre fils, à moins que vous ne saisissiez le code de la porte d’entrée du bureau dans lequel vous travaillez. Si vous leur ouvrez, les terroristes rentreront dans le bâtiment et tueront vos collègues mais vous et votre fils serez épargnés. Si vous refusez, le…		You are coming back from kindergarten with your son, when you find yourself face to face with two armed terrorists. The latter threaten to shoot your son if you do not enter the code digits of your workplace entrance door. If you open the door, the terrorists will enter the building and kill your colleagues, but you and your son will be saved. If you refuse, the terrorists will kill your son and …		Argument déontologique. Il est inacceptable de laisser mourir son enfant.		Deontological argument. It is unacceptable to leave your child die.
						Argument conséquentialiste. Il faut sauver le plus de vies possible.		Consequentialist argument. The highest number of people shall be saved.
	Savana Dilemma (Manfrinati et al., 2013)	Vous êtes éthologue et étudiez le comportement des lions des savanes en Afrique Centrale. Depuis votre observatoire sur pilotis, vous apercevez quatre personnes prises en chasse par plusieurs lions affamés. Leur seule chance de s’en sortir est d’arriver à rejoindre l’échelle de votre observatoire pour se mettre en sécurité mais les lions sont sur le point de les dévorer. Une autre personne s’est …		You are an ethologist and study the behavior of lions across central Africa savanas. From a platform observatory on pilotis, you notice four individuals chased by various starving lions. Their only chance to make it is to reach the ladder to climb to your observatory, but lions are about to devour them. Another person has taken refuge on a tree near to the observatory. You can make this person fa…		Argument déontologique. Jeter une personne sur des lions est inacceptable.		Deontological argument. Throwing a person to lions is unacceptable.
						Argument conséquentialiste. Il faut sauver le plus de personnes possible.		Consequentialist argument. The highest number of people shall be saved.
	Standard Footbridge Dilemma (Thomson, 1976)	Un tramway fonce vers cinq personnes piégées sur la voie. Tout individu se trouvant sur le passage du tramway mourra. Vous vous trouvez sur une passerelle située au-dessus de la voie entre le tramway et les cinq personnes en compagnie d’un individu suffisamment imposant pour arrêter la course du tramway. Sachant que votre sacrifice n’aurait aucun effet, la seule possibilité d’arrêter le tram sera…		A tramway is hurtling down five people trapped on the tracks and it is impossible to stop it. You are on a bridge upon the tracks between the tramway and the five people with one person big enough to stop the tramway. Knowing that your sacrifice won’t have any effect, the only way to stop the tram is to push the overweigthed person on the tracks. The latter will be killed but the five people on t…		Argument déontologique. Il est inacceptable d'utiliser une personne comme un simple moyen.		Deontological argument. It is unacceptable to use a person as a simple means.
						Argument conséquentialiste. Il faut sauver le plus de personnes.		Consequentialist argument. The highest number of people shall be saved.
	Rock-Climbing Dilemma (Manfrinati et al., 2013)	Vous partez faire de l’escalade en très haute montagne avec onze douze amis et êtes divisés en deux cordées de six personnes. Un de vos amis ne faisant pas partie de votre cordée glisse et se casse le bras sur la paroi rocheuse. Il est conscient mais n’a plus la capacité de continuer à monter. Il est un danger pour les cinq autres amis de sa cordée qui risquent à tout moment de dévisser et de fai…		You are on a rock-climbing trip with 11 friends and are divided in two ropes of six. One of your friend in the rope you are not part of, slips and breaks his arm on the rock wall. He is conscious but cannot continue to climb. He puts your five friends in his rope at risk, who are about to come loose and fell to their death. You are the only person close enough to cut the rope connecting your woun…		Argument déontologique. Il est inacceptable de sacrifier une personne pour en sauver d'autres.		Deontological argument. It is unacceptable to sacrifice one person to save others.
						Argument conséquentialiste. Il faut sauver le plus de personnes.		Consequentialist argument. The highest number of people shall be saved.
	Hostage Taking Dilemma (Manfrinati et al., 2013)	Vous êtes au restaurant avec quelques amis. Un criminel rentre dans le restaurant une mitraillette à la main. L’homme menace de tuer six personnes assises à une table si une somme d’argent exorbitante ne lui est pas versée immédiatement. De plus, toute personne qui bouge sera abattue. Vous avez la possibilité de pousser le serveur à côté de vous afin de faire tomber l’assaillant qui pourra par la…		You are at a restaurant with some friends. A criminal enters the restaurant with a machine gun. The man threatens to six perons seated at a table if an exorbitant amount of money is not given to him immediately. Moreover, any person who would move would be shot down. You have the possibility to throw the waiter who is standing next to you at the assailant so the latter can be neutralized. The wai…		Argument déontologique. Il est inacceptable de provoquer la mort d'une personne.		Deontological argument. It is unacceptable to cause somebody's death.
						Argument conséquentialiste. Protéger le maximum de personnes est la priorité.		Consequentialist argument. Protecting the highest number of personnes is a priority.
	Drowning Children Dilemma	Vous êtes à la plage avec votre fille et votre nièce. Celles-ci se jettent à l’eau. Au bout de quelques minutes, vous entendez des cris et comprenez que les deux enfants accrochées à une bouée sont piégées par le courant. Vous êtes la seule personne sur la plage. Vous décidez d’aller les chercher. À votre arrivée, vous comprenez que vous ne pourrez porter qu’une des fillettes à la fois. Les deux …		Vous are at the beach with your daughter and your niece. The two of them get in the water. Some time later, you hear them yelling and understand that the two kids are hanging on to buoy and are trapped by the flow. You are alone on the beach, but you decide to go get them. When you reach them, you understand that you will only be able to take care of one of the girls at the time. Both kids are ex…		Argument déontologique. Il est inacceptable de ne pas sauver un enfant sur le point de mourir.		Deontological argument. It is unacceptable not to save a child that is about to pass away.
						Argument conséquentialiste. Il est plus important de sauver votre enfant.		Consequentialist argument. It is more important to save your own child.
	Trapdoor Footbridge Dilemma (Greene, 2016)	Un tramway fonce vers cinq personnes piégées sur la voie. Un individu suffisamment imposant pour arrêter la course du tramway se trouve sur une passerelle située au-dessus de la voie entre le tramway et les cinq personnes. Vous avez la possibilité d’actionner une trappe sur laquelle se trouve cet individu. Cet individu mourra alors percuté par le tram, mais les cinq personnes seront sauvées. Sach…		A tramway is hurtling down five people trapped on the tracks. One person big enough to stop the tramway is located on a bridge upon the tracks, between the tramway and the five people. You have the possibility to actuate a hatch under the big person. This one will die hit by the tram, but the five people will be safe. Knowing that your sacrifice won’t have any effect (you are not big enough to st…		Argument déontologique. Il est inacceptable de sacrifier une personne pour en sauver d'autres.		Deontological argument. It is unacceptable to sacrifice one person to save others.
						Argument conséquentialiste. Il faut sauver le plus de personnes possible.		Consequentialist argument. The highest number of people shall be saved.
	Utilitarian Dilemmas			Engligh Translation of the Dilemmas		Arguments Presented in the Second Part of the Experiment		English Translation of the Arguments
	Gaz Lick at the Hospital (Manfrinati et al., 2013)	Vous êtes gardien de nuit dans un hôpital. Vous êtes à votre poste lorsqu’une fuite de gaz mortel a lieu. Le gaz se répand dans les conduits d’aération du service de soin intensif. Les patients dans ce service ne peuvent pas être déplacés. Si rien n’est fait, le gaz se répandra dans plusieurs chambres et tuera cinq personnes. Cependant, vous avez la possibilité d’actionner une trappe qui redirige…		You are a night gard at an hospital. You are on duty when a fatal gaz lick occurrs. The gaz spreads into the air conduct of the intensive care unit. The patients cannot be moved. If nothing is done, the gar will spread out to the various rooms, killing five patients. However, you have the possibility to manipulate a hatch that will redirect the gaz to a unique room, killing only one patient. What…		Argument déontologique. Il est inacceptable de sacrifier une personne pour en sauver d'autres.		Deontological argument. It is unacceptable to sacrifice one person to save others.
						Argument conséquentialiste. Il faut sauver le plus de personnes possible.		Consequentialist argument. The highest number of people shall be saved.
	Mad Bomber's Dilemma (Grassian, 1981)	Vous avez capturé un terroriste qui a caché une bombe dont l’explosion tuerait des centaines de personnes. Il refuse de vous indiquer l’endroit où il l’a placée. Le seul moyen pour que vous arriviez à le faire parler avant que la bombe n’explose est de le torturer. Que décidez-vous ? Choix Deontologique. Ne rien faire. Choix Conséquentialiste. Torturer le terroriste.		You just captured one terrorist who hid a bomb whose explosion would kill hundreds of people. He refuses to indicate where he hid the bomb. The only way to make him talk before the bomb goes off is to torture him. What do you decide? Deontological choice. Do nothing. Consequentialist choice. Torture the terrorist.		Argument déontologique. Il est inacceptable de torturer une personne, quel que soit le contexte.		Deontological argument. It is unacceptable to torture someone, whataver the context.
						Argument conséquentialiste. Il est inacceptable de laisser mourir des personnes alors qu'on pourrait les sauver.		Consequentialist argument. It is unacceptable to leave people die while they could be saved.
	Third-Party Crying Baby Dilemma (Greene et al., 2001)	Des soldats ennemis ont envahi votre village. Ils ont pour ordre d’en tuer tous les habitants. Vous vous cachez dans la garderie dans laquelle vous travaillez avec un bébé ainsi que plusieurs de vos employés. Vous entendez des soldats entrer dans le bâtiment lorsque le bébé commence à pleurer. Un de vos employés pose sa main sur la bouche du bébé pour étouffer ses pleurs. Il vous regarde ensuite …		Ennemy soldiers have invaded your village. They have received the order to kill all its inhabitants. You are hidding in the daycare center where you are working, with one baby and your employees. You hear the soldiers enter when the baby starts to cry. One of your employees put his hand on the baby's mouth to stifle its cries. He watches you and ask you whether he should remove his hand. If he re…		Argument déontologique. Il est inacceptable de sacrifier la vie d'un innoncent.		Deontological argument. It is unacceptable to sacrfice the life of an innocent.
						Argument conséquentialiste. Il faut sauver le plus de personnes possible.		Consequentialist argument. The highest number of people shall be saved.
	Trolley Dilemma (Foot, 1967)	Un tramway fonce sur cinq personnes piégées sur la voie et il est impossible de l’arrêter. Vous avez en face de vous un levier que vous pouvez actionner pour dévier le tramway sur une voie secondaire, où une seule personne est piégée. Sachant que tout individu se trouvant sur le passage du tramway mourra, que feriez-vous ? Choix Deontologique. Ne rien faire. Choix Conséquentialiste. Actionner le …		A tramway is hurtling down five people trapped on the tracks and it is impossible to stop it. You are in front of a lever that you can actuate to deviate the tramway on a second track where only one person is trapped. Knowing that any person on the way of the tramway will die, what would you do? Deontological choice. Do nothing. Consequentialist choice. Actuate the lever.		Argument déontologique. Il est inacceptable de rediriger une menace vers une personne.		Deontological argument. It is unacceptable to redirect a threat toward another person.
						Argument conséquentialiste. Il faut sauver le plus de personnes possible.		Consequentialist argument. The highest number of people shall be saved.
	Overcrowded Lifeboad Dilemma (Greene et al., 2001)	Vous êtes à bord d’un canot de sauvetage après l’évacuation d’un paquebot de croisière. Le canot de sauvetage contient trop de personnes et menace de couler. La mer est agitée et si rien n’est fait toutes les personnes à bord mourront. Un passager blessé a embarqué parmi vous et ne survivra dans aucun cas. Si vous poussez ce passager hors du canot, vous et les autres rescapés resterez à flot et s…		You are on a lifeboard as a result of the evacuation of a cruise ship. The lifeboat is overcrowded and is about to sink. The sea is agitated and if nothing is done, all the people on board will die. One of the passengers who boarded is badly wounded and will not survive in any case. If you through the passenger outside the lifeboard, you and the other survivors will stay afloat and survive. What …		Argument déontologique. Il est inacceptable de sacrifier une personne, quelle que soit sa condition.		Deontological argument. It is unacceptable to sacrifice one person, whatever its condition.
						Argument conséquentialiste. Il faut sauver le plus de personnes possible.		Consequentialist argument. The highest number of people shall be saved.
	Crying Baby Dilemma (Greene et al., 2001)	Des soldats ennemis ont envahi votre village. Ils ont pour ordre d’en tuer tous les habitants. Vous ainsi que plusieurs personnes du village êtes caché(e)s dans le cellier d’une grande maison. Vous entendez des soldats entrer dans la maison lorsque votre bébé commence à pleurer. Vous posez votre main sur sa bouche pour étouffer ses pleurs. Si vous enlevez votre main, les soldats seront alertés de…		Enemy soldiers have invaded your village. They have been ordered to kill all the inhabitants of the village. You and various others inhabitants are hiding in the cellar of a big house. You hear soldiers entering the house, when your baby starts crying. You put your hand on your baby's mouth to stifle the cries. If you remove your hand, the soldiers will alerted of your presence and will kill ever…		Argument déontologique. Il est inacceptable de sacrifier la vie d'un innoncent.		Deontological argument. It is unacceptable to sacrifice the life of an innocent.
						Argument conséquentialiste. Il faut sauver le plus de personnes possible.		Consequentialist argument. The highest number of people shall be saved.
	Caving & Rescue Operation	Un groupe d’archéologues explore une grotte marine à marée basse. Lorsque leur guide tente de s’extirper de la grotte, un éboulement se produit le prenant au piège. Vous êtes en charge des opérations de sauvetage. Le guide est toujours vivant mais le niveau de la mer monte très rapidement. Si l’équipe que vous dirigez ne fait rien, toutes les personnes présentes dans la grotte mourront à l’except…		A group of archeologists are exploring a submarine cave at low tide. When their guide tries to leave the cave, a landslide occurred and trapped him. You are in charge of the rescue operations. The guide is still alive, but the level of the sea is quickly rising. If the team you are leading does do anything, all the people inside the cave will die with the exception of the guide whose head will re…		Argument déontologique. Il est inacceptable de sacrifier une personne.		Deontological argument. It is unacceptable to sacrifice one person.
						Argument conséquentialiste. Il faut sauver le plus de personnes possible.		Consequentialist argument. The highest number of people shall be saved.
	Sophie's Choice (Greene et al., 2001)	En période de guerre, vous et vos deux enfants vivez en territoire occupé par l’ennemi. Un médecin pratique des expérimentations douloureuses sur l’humain menant inévitablement à la mort. Ce médecin souhaite utiliser l’un de vos enfants comme cobaye. Il vous laisse vingt-quatre heures pour choisir lequel de vos enfants lui livrer. Si vous ne le faites pas, vos deux enfants seront utilisés pour ce…		In wartime, you and your two children are living in a territory occupied by the ennemy. A doctor practices painful experiments on human beings leading inevitably to their death. This doctor wants to use one of your children as guinea pig. He gives you twenty-four hours to choose the one to deliver. If you don’t, your two children will be used for his experiments. What do you decide ? Deontologica…		Argument déontologique. Il est inacceptable de choisir entre ses deux enfants.		Deontological argument. It is unacceptable to choose between your two children.
						Argument conséquentialiste. Il est inacceptable de laisser mourir un enfant qu'on pourrait sauver.		Consequentialist argument. It is unacceptable to leave a child die who could be saved.
	Mayor's Choice (Sophie's Choice variation)	En période de guerre, vous êtes maire d’un petit village occupé par l’ennemi. Un médecin pratique des expérimentations douloureuses sur l’humain menant inévitablement à la mort. Ce médecin souhaite utiliser un des deux enfants du village comme cobaye. Il vous laisse vingt-quatre heures pour choisir lequel des deux enfants lui livrer. Si vous ne choisissez pas, les deux enfants seront utilisés pou…		In wartime, you are the mayor of a small village occupied by the enemy. A doctor practices painful experiments on human beings leading inevitably to their death. This doctor wants to use one of the two children of the village as guinea pig. He gives you twenty-four hours to choose the one to deliver. If you don’t, both of them will be used for his experiments. What do you decide? Deontological ch…		Argument déontologique. Il est inacceptable d'envoyer un enfant à la mort.		Deontological argument. It is unacceptable to send a child to his/her death.
						Argument conséquentialiste. Il est inacceptable de laisser mourir un enfant qu'on pourrait sauver.		Consequentialist argument. It is unacceptable to leave a child die, while s/he could be saved.
